# Hexosamine biosynthetic pathway integrates circadian and metabolic signals to regulate daily rhythms in protein O-linked N-acetylglucosaminylation

**DOI:** 10.1101/2020.08.18.256636

**Authors:** Xianhui Liu, Ivana Blaženović, Adam J. Contreras, Thu M. Pham, Christine A. Tabuloc, Ying H. Li, Jian Ji, Oliver Fiehn, Joanna C. Chiu

## Abstract

The integration of circadian and metabolic signals is essential for maintaining robust circadian rhythms and ensuring efficient metabolism and energy use. Using *Drosophila* as an animal model, we showed that cellular protein O-linked N-acetylglucosaminylation (O-GlcNAcylation) exhibits robust 24-hour rhythm and is a key post-translational mechanism that regulates circadian physiology. We observed strong correlation between protein O-GlcNAcylation rhythms and clock-controlled feeding-fasting cycles, suggesting that O-GlcNAcylation rhythms are primarily driven by nutrient input. Interestingly, daily O-GlcNAcylation rhythms were severely dampened when we subjected flies to time-restricted feeding (TRF) at unnatural feeding time. This suggests the presence of a clock-regulated buffering mechanism that prevents excessive O-GlcNAcylation at non-optimal times of the day-night cycle. We found that this buffering mechanism is mediated by glutamine-fructose-6-phosphate amidotransferase (GFAT) activity, which is regulated through integration of circadian and metabolic signals. Finally, we generated a mathematical model to describe the key factors that regulate daily O-GlcNAcylation rhythm.
