## Supplementary material for "Hexosamine biosynthetic pathway integrates circadian and metabolic signals to regulate daily rhythms in protein O-linked N-acetylglucosaminylation": Data S2

### Sheet: Body
Dataset S2. Rhythmicity analysis (RAIN) of untargeted metabolomics
Body samples
Compounds	pVal	phase	peak.shape	period
acetophenone.NIST	0.0914955	12	6	24
adenine	0.00106598	12	6	24
adenosine	0.000436294	12	6	24
adenosine.5.monophosphate	0.0083278	12	6	24
adipic.acid	0.00195152	12	12	24
alanine	0.00659065	12	6	24
allantoic.acid	0.00023017	12	6	24
alpha.ketoglutarate	0.0162223	12	6	24
aminomalonate	0.00023017	12	6	24
arachidic.acid	0.00141271	12	6	24
asparagine	0.000318374	12	6	24
aspartic.acid	5.67e-05	12	6	24
benzoic.acid	0.00338399	12	6	24
beta.alanine	0.000164787	12	6	24
beta.glycerolphosphate	0.00242631	12	6	24
beta.sitosterol	0.00811116	12	12	24			`
butyrolactam.NIST	0.00106598	12	6	24
capric.acid	0.00108599	12	12	24
cellobiose	0.000318374	12	6	24
cholic.acid	0.00523016	12	12	24
citric.acid	0.00185815	12	6	24
citrulline	0.000436294	12	6	24
cysteine	0.00023017	12	6	24
cysteine.glycine	0.00405165	12	6	24
cytidine.5.monophosphate	0.00106598	12	6	24
dehydroascorbic.acid	0.00259196	12	12	24
enolpyruvate.NIST	0.00043019	12	12	24
ergosterol	0.000477989	12	12	24
erythritol	0.000798043	12	6	24
ethanolamine	2.63e-05	12	6	24
fructose	0.000318374	12	6	24
fructose.6.phosphate	0.00141271	12	6	24
fumaric.acid	0.000592591	12	6	24
galactinol	0.000318374	12	6	24
glucoheptulose	0.00659065	12	6	24
gluconic.acid	5.67e-05	12	6	24
gluconic.acid.lactone	0.00023017	12	6	24
glucose	0.000798043	12	6	24
glucose.6.phosphate	0.0203625	6	12	24
glutamic.acid	0.000116772	12	6	24
glutamine	0.00185815	12	6	24
glutaric.acid	0.00659065	12	6	24
glyceric.acid	0.000436294	12	6	24
glycerol	1.15e-05	12	6	24
glycerol.3.galactoside	0.000798043	12	6	24
glycerol.alpha.phosphate	0.00185815	12	6	24
glycine	0.000436294	12	6	24
glycolic.acid	0.000798043	12	6	24
guanosine	8.19e-05	12	6	24
hexadecane	3.89e-05	12	6	24
hexose.6.phosphate	0.00185815	12	6	24
hexuronic.acid	0.000592591	12	6	24
histidine	0.00518391	12	6	24
homoserine	0.000318374	12	6	24
hydroxycarbamate.NIST	0.00242631	18	18	24
hydroxylamine	1	6	6	24
hypoxanthine	0.0300834	12	6	24
inosine	0.00023017	12	6	24
inosine.5..monophosphate	0.0162223	12	6	24
inositol.4.monophosphate	0.000592591	12	6	24
inulotriose	0.00518391	12	6	24
isohexonic.acid	0.000798043	12	6	24
isoleucine	0.00185815	12	6	24
isomaltose	0.00141271	12	6	24
isothreonic.acid	0.000798043	12	6	24
L.DOPA	0.00106598	12	6	24
lactic.acid	2.63e-05	12	6	24
lactose	0.00314602	12	6	24
lauric.acid	0.00338399	12	6	24
leucine	0.00106598	12	6	24
lignoceric.acid	0.0150417	6	18	24
linoleic.acid	0.000798043	12	6	24
linolenic.acid	0.00314602	12	6	24
lysine	0.00659065	12	6	24
lyxitol	0.0178445	12	6	24
maleimide	0.00405165	12	6	24
malic.acid	0.00242631	12	6	24
maltitol	0.00659065	12	6	24
maltose	0.000164787	12	6	24
maltotriose	0.000116772	12	6	24
mannose	0.000164787	12	6	24
melezitose	0.00659065	12	6	24
methanolphosphate	0.0639015	12	6	24	40	8	32	non cycling
methionine	0.00242631	12	6	24
methionine.sulfoxide	0.00518391	12	6	24
methylmalonic.acid	0.00185815	12	6	24
monomyristin	0.0262808	12	12	24
myo.inositol	0.000116772	12	6	24
myristic.acid	0.000436294	12	6	24
n.acetyl.d.hexosamine	0.00023017	12	6	24
N.acetylaspartic.acid	0.0291243	12	12	24
N.acetylglutamate	5.67e-05	12	6	24
N.acetylmannosamine	0.000592591	12	6	24
nicotinamide	0.000116772	12	6	24
nicotinic.acid	0.00106598	12	6	24
octadecanol	0.000798043	12	6	24
oleic.acid	0.0642687	6	12	24
ornithine	5.67e-05	12	6	24
orotic.acid	0.00185815	12	6	24
oxalic.acid	0.0131404	12	6	24
oxoproline	0.000318374	12	6	24
palatinitol	0.00405165	12	6	24
palmitic.acid	0.00185815	12	6	24
palmitoleic.acid	0.00314602	12	6	24
pantothenic.acid	0.000116772	12	6	24
parabanic.acid.NIST	0.00405165	12	6	24
pelargonic.acid	0.000399021	12	12	24
phenylalanine	0.000798043	12	6	24
phenylethylamine	0.00023017	12	6	24
phosphate	0.00518391	12	6	24
phosphoethanolamine	0.319113	6	18	24
pipecolinic.acid	0.000164787	12	6	24
proline	0.00518391	12	6	24
propane.1.3.diol.NIST	0.00175637	12	12	24
pseudo.uridine	0.000592591	12	6	24
pyrophosphate	0.0246144	12	6	24
pyruvic.acid	0.000116772	12	6	24
raffinose	0.555169	24	18	24
ribitol	0.00242631	12	6	24
ribonic.acid	0.00141271	12	6	24
ribose	0.000592591	12	6	24
saccharic.acid	0.000798043	12	6	24
sarcosine	0.00659065	12	6	24
serine	0.000318374	12	6	24
shikimic.acid	0.000592591	12	6	24
sophorose	0.00242631	12	6	24
sorbitol	0.000650506	12	6	24
spermidine	0.000592591	12	6	24
stearic.acid	0.00314602	12	6	24
succinic.acid	0.00106598	12	6	24
sucrose	0.00023017	12	6	24
taurine	0.328129	6	12	24
threitol	0.00518391	12	6	24
threonic.acid	0.000116772	12	6	24
threonine	0.000592591	12	6	24
thymine	0.00596829	12	6	24
tocopherol.gamma.	0.00185815	12	6	24
tryptophan	0.00141271	12	6	24
tyrosine	0.00518391	12	6	24
UDP.GlcNAc	0.00023017	12	6	24
uracil	0.00141271	12	6	24
urea	0.00451339	12	6	24
uric.acid	0.0115064	12	6	24
uridine	3.89e-05	12	6	24
valine	0.00185815	12	6	24
X1.kestose	0.753656	24	12	24
X1.monopalmitin	0.00333338	12	12	24
X1.monostearin	0.016032	12	12	24
X100107	0.00659065	12	6	24
X100253	8.7e-05	12	12	24
X100343	0.00141271	12	6	24
X100869	0.000318374	12	6	24
X100930	0.000592591	12	6	24
X100934	0.000164787	12	6	24
X101299	5.64e-05	12	12	24
X101742	0.00141271	12	6	24
X10176	0.000436294	12	6	24
X102232	0.00242631	12	6	24
X102246	3.89e-05	12	6	24
X102784	0.00023017	12	6	24
X1029	0.00166669	12	6	24
X103102	0.0270067	12	6	24
X103390	0.00043019	12	12	24
X103821	0.000164787	12	6	24
X103870	0.00407413	6	12	24
X103886	0.424253	6	12	24
X104131	0.00141271	12	6	24
X104288	0.000318374	12	6	24
X104378	0.00141271	12	6	24
X104394	0.0083278	12	6	24
X104417	5.67e-05	12	6	24
X104663	0.000592591	12	6	24
X104913	0.0083278	12	6	24
X104915	0.00405165	12	6	24
X104918	0.00314602	12	6	24
X104924	0.00314602	12	6	24
X104928	0.0130632	12	6	24
X104931	0.856778	12	18	24
X104933	0.0104603	12	6	24
X104936	0.0365826	12	6	24
X104957	0.00518391	12	6	24
X104976	0.00242631	12	6	24
X104984	8.19e-05	12	6	24
X105083	0.00141271	12	6	24
X105209	0.0083278	12	6	24
X105370	0.00314602	12	6	24
X1064	0.0246144	12	6	24
X106498	0.000198566	12	12	24
X106686	0.0220393	12	6	24
X106702	1.27e-05	12	6	24
X106902	0.000116772	12	6	24
X106938	0.000592591	12	6	24
X106953	0.000164787	12	6	24
X107059	0.00314602	12	6	24
X107131	0.00141271	12	6	24
X107136	0.000888541	12	12	24
X107201	0.00782673	12	6	24
X107960	0.000318374	12	6	24
X109386	0.00023017	12	6	24
X109387	0.000798043	12	6	24
X109995	2.89e-05	12	6	24
X110013	7.46e-06	12	6	24
X110183	0.0213973	12	6	24
X110268	0.00157301	12	12	24
X110315	0.000116772	12	6	24
X110343	4.75e-06	12	6	24
X110501	0.0246144	12	6	24
X110570	8.19e-05	12	6	24
X110604	0.000220629	12	12	24
X111255	0.0083278	12	6	24
X111739	0.00185815	12	6	24
X112482	0.000164787	12	6	24
X112487	0.000436294	12	6	24
X113525	0.00106598	12	6	24
X11481	0.00902678	12	12	24
X11523	0.000436294	12	6	24
X117023	0.000798043	12	6	24
X117033	0.000798043	12	6	24
X117141	0.0119366	12	12	24
X117182	0.000798043	12	6	24
X117195	0.00141271	12	6	24
X117199	0.00106598	12	6	24
X117201	0.424722	12	6	24
X117241	0.00659065	12	6	24
X117245	0.0426474	12	6	24
X117279	0.833989	12	6	24
X117300	0.0177703	12	12	24
X117348	0.000929076	12	12	24
X117645	0.0338468	6	18	24
X117735	0.000878183	12	6	24
X117736	0.000318374	12	6	24
X117742	3.89e-05	12	6	24
X117744	0.00377522	12	6	24
X117745	0.000798043	12	6	24
X117746	4.75e-06	12	6	24
X117750	0.000592591	12	6	24
X117757	0.000436294	12	6	24
X117769	0.00185815	12	6	24
X117790	0.00259196	6	12	24
X117984	5.67e-05	12	6	24
X117985	0.000635722	12	12	24
X117986	0.0083278	12	6	24
X117991	0.0246144	12	6	24
X117998	0.0381231	6	18	24
X118008	0.000798043	12	6	24
X118043	0.0083278	12	6	24
X118061	0.000318374	12	6	24
X118071	0.00202583	6	12	24
X118442	0.070046	12	6	24
X118964	8.19e-05	12	6	24
X119023	0.00185815	12	6	24
X119036	0.00023017	12	6	24
X119066	0.0162223	12	6	24
X119129	5.67e-05	12	6	24
X119167	0.00106598	12	6	24
X120466	0.00242631	12	6	24
X120562	0.0100179	12	12	24
X120582	5.67e-05	12	6	24
X120779	3.2e-05	12	12	24
X121002	0.842637	6	12	24
X121476	0.000318374	12	6	24
X124803	0.113612	12	6	24
X124870	0.058642	24	18	24	total	known	unknown
X124903	0.00502965	12	12	24
X124996	0.0246144	12	6	24
X125790	0.000318374	12	6	24
X125944	0.00106598	12	6	24
X127343	0.00405165	12	6	24
X127640	0.000798043	12	6	24
X127703	0.0213973	12	6	24
X127704	0.00596829	12	6	24
X127714	0.00023017	12	6	24
X127978	0.00141271	12	6	24
X131108	0.00127917	12	6	24
X131166	5.67e-05	12	6	24
X13139	0.00242631	12	6	24
X13146	0.00659065	12	6	24
X131558	0.000798043	12	6	24
X131620	0.000798043	12	6	24
X131683	0.00141271	12	6	24
X131989	0.00242631	12	6	24
X132244	0.00106598	12	6	24
X133121	0.0083278	12	6	24
X133242	0.0131404	12	6	24
X133407	0.000116772	12	6	24
X133465	0.00653159	12	12	24
X133590	0.000116772	12	6	24
X133612	0.108684	12	6	24
X133616	0.000164787	12	6	24
X133706	8.19e-05	12	6	24
X133950	0.00195152	12	12	24
X133969	0.0357048	6	18	24
X134	0.0639015	12	6	24	533	159	374	cycling
X134328	0.00023017	12	6	24
X134336	0.00518391	12	6	24
X135260	0.0119366	6	12	24
X135610	0.00141271	12	6	24
X137	0.00811116	12	12	24
X1380	7.46e-06	12	6	24
X14694	0.00242631	12	6	24
X14702	0.000436294	12	6	24
X14715	0.7152	12	6	24
X14765	0.00141271	12	6	24
X14796	0.000798043	12	6	24
X160571	0.00106598	12	6	24
X161397	0.00405165	12	6	24
X16572	0.000198566	12	12	24
X16747	1.15e-05	12	6	24
X16788	0.0246144	12	6	24
X16791	0.000798043	12	6	24
X16792	0.00314602	12	6	24
X16794	0.0083278	12	6	24
X168	0.0289089	12	12	24
X16809	0.000798043	12	6	24
X1681	0.00106598	12	6	24
X1684	1.15e-05	12	6	24
X1686	0.00518391	12	6	24
X168880	0.00106598	12	6	24
X1696	0.00242631	12	6	24
X16980	0.000318374	12	6	24
X1700	0.0083278	12	6	24
X170131	0.0500191	12	6	24
X170319	0.000436294	12	6	24
X170351	0.00023017	12	6	24
X1704	0.0162223	12	6	24
X17068	0.00185188	12	6	24
X170737	0.00141271	12	6	24
X17082	0.00141271	12	6	24
X171305	0.00270169	12	12	24
X17140	0.00106598	12	6	24
X172043	0.00185815	12	6	24
X1722	0.000798043	12	6	24
X17233	0.00141271	12	6	24
X1724	0.00185815	12	6	24
X17245	0.00659065	12	6	24
X1725	0.272499	12	6	24
X17252	0.0639712	6	18	24		0.277487	0.652705
X172624	0.00175637	12	12	24
X1740	0.00659065	12	6	24
X17456	0.000592591	12	6	24
X17536	0.00405165	12	6	24
X17537	0.000436294	12	6	24
X17543	0.00141271	12	6	24
X17644	0.00405165	12	6	24
X17651	0.00518391	12	6	24
X17664	2.26e-05	12	12	24
X17703	0.000436294	12	6	24
X1771	0.000116772	12	6	24
X17830	0.000436294	12	6	24
X17913	5.67e-05	12	6	24
X1799	0.00300893	12	6	24
X18016	0.000798043	12	6	24
X18169	0.000198566	12	12	24
X18177	8.19e-05	12	6	24
X18243	0.00160111	6	18	24
X18305	0.00202583	12	12	24
X183116	0.0402409	12	6	24
X183195	0.0291243	12	6	24
X183206	0.000798043	12	6	24
X183213	0.0125524	12	6	24
X183233	0.0156758	12	6	24
X183289	0.00242631	12	6	24
X183315	0.0295373	12	6	24
X183326	0.0083278	12	6	24
X183433	0.00043019	12	12	24
X18345	0.000164787	12	6	24
X18407	0.117826	12	6	24
X18488	0.00141271	12	6	24
X1875	0.00242631	12	6	24
X187931	0.0104603	12	6	24
X190007	0.00023017	12	6	24
X1925	0.00314602	12	6	24
X192876	0.000888541	12	12	24
X1941	0.00659065	12	6	24
X196279	0.000436294	12	6	24
X1970	0.00659065	12	6	24
X1981	0.000238994	6	18	24
X1996	0.000798043	12	6	24
X2.5.dihydroxypyrazine.NIST	0.00185188	12	6	24
X2.aminobutyric.acid	0.000116772	12	6	24
X2.hydroxyglutaric.acid	2.63e-05	12	6	24
X2.ketoisocaproic.acid	0.00405165	12	6	24
X2.methylglyceric.acid.NIST	0.00023017	12	6	24
X2.monopalmitin	0.00659065	12	6	24
X2011	0.00518391	12	6	24
X20281	0.00185815	12	6	24
X20290	0.00370375	12	12	24
X20330	0.397029	12	12	24
X2037	3.89e-05	12	6	24
X203809	0.000318374	12	6	24
X203812	0.0266555	6	12	24
X2044	0.00023017	12	6	24
X2061	0.0183262	12	12	24
X2065	0.000326774	12	12	24
X208244	0.00242631	12	6	24
X208646	0.7152	12	18	24
X209171	0.00314602	12	6	24
X209671	0.000888541	12	12	24
X209677	0.000318374	12	6	24
X209687	2.01e-05	12	12	24
X210229	0.00405165	12	6	24
X210244	0.00676797	6	12	24
X210269	0.00596829	12	6	24
X210272	0.000436294	12	6	24
X210280	0.00314602	12	6	24
X210316	0.000132327	12	12	24
X210343	0.00314602	12	6	24
X210378	0.000318374	12	6	24
X210658	0.7152	12	18	24
X210666	0.000116772	12	6	24
X210986	0.00106598	12	6	24
X213012	0.00314602	12	6	24
X213180	0.000592591	12	6	24
X213981	0.000627925	12	6	24
X215683	0.00659065	12	6	24
X215857	0.000592591	12	6	24
X21683	0.00106598	12	6	24
X21704	0.00141271	12	6	24
X21709	0.00106598	12	6	24
X217651	0.00405165	12	6	24
X217691	0.00242631	12	6	24
X2193	0.00106598	12	6	24
X220271	0.616436	6	12	24
X222236	0.0131404	12	6	24
X222267	0.00314602	12	6	24
X222270	0.000592591	12	6	24
X222271	0.0486121	12	12	24
X222272	0.000198566	12	12	24
X222274	0.000878183	12	6	24
X222288	0.00405165	12	6	24
X222291	0.00242631	12	6	24
X222298	0.00659065	12	6	24
X222303	0.00518391	12	6	24
X2242	7.46e-06	12	6	24
X22444	0.00270169	12	12	24
X22863	0.00195152	12	12	24
X22967	0.00135085	12	6	24
X22969	0.00518391	12	6	24
X236	0.000116772	12	6	24
X23635	0.19089	18	12	24
X2438	0.00106598	12	6	24
X2439	0.0221339	24	12	24
X2476	0.00175637	12	12	24
X257	0.00502965	12	12	24
X26736	0.113541	12	6	24
X26755	0.000318374	12	6	24
X26892	0.0135375	12	12	24
X26911	0.00314602	12	6	24
X2810	0.0221339	12	12	24
X2900	0.00185815	12	6	24
X2936	0.00370375	12	12	24
X299	0.000116772	12	6	24
X3.6.anhydro.D.galactose	0.000798043	12	6	24
X3.aminoisobutyric.acid	0.000436294	12	6	24
X3.hydroxy.3.methylglutaric.acid	0.00106598	12	6	24
X3.hydroxypropionic.acid	0.00242631	12	6	24
X3.phosphoglycerate	0.00782673	12	6	24
X307	1.15e-05	12	6	24
X30962	0.000798043	12	6	24
X31222	0.000116772	12	6	24
X31224	0.153133	6	12	24
X31408	0.154866	12	18	24
X3143	0.0131302	12	12	24
X31695	0.0083278	12	6	24
X3173	0.00141271	12	6	24
X32158	0.00106598	12	6	24
X3232	0.00141271	12	6	24
X33282	0.0083278	12	6	24
X33415	0.000798043	12	6	24
X3381	0.00106598	12	6	24
X33988	0.000164787	12	6	24
X34014	0.00405165	12	6	24
X34017	0.0104603	12	6	24
X34059	0.00185815	12	6	24
X34089	0.0270067	12	6	24
X34144	0.00023017	12	6	24
X3618	0.00405165	12	6	24
X39	0.185101	12	12	24
X4.aminobutyric.acid	0.00023017	12	6	24
X4.hydroxybenzoate	0.00141271	12	6	24
X4.hydroxybutyric.acid	0.00185815	12	6	24
X4.hydroxyhippuric.acid.NIST	0.0103391	12	6	24
X41683	0.0703683	24	18	24
X41989	0.000525788	12	12	24
X42007	0.390823	6	12	24
X4219	0.00242631	12	6	24
X42250	0.322469	12	6	24
X42424	0.00023017	12	6	24
X42445	0.000798043	12	6	24
X42446	0.00676797	12	12	24
X42525	0.0104603	12	6	24
X4292	0.000592591	12	6	24
X43021	8.19e-05	12	6	24
X443	0.0119366	12	12	24
X453	0.000798043	12	6	24
X4541	0.0150417	6	18	24
X4546	0.00106598	12	6	24
X4550	0.084137	18	18	24
X46224	0.00185815	12	6	24
X46292	0.0131993	12	12	24
X47	0.861745	12	18	24
X4713	0.00023017	12	6	24
X4721	0.00653159	12	12	24
X4723	0.0104603	12	6	24
X4744	0.00659065	12	6	24
X4745	0.000220629	12	12	24
X4755	0.00405165	12	6	24
X4766	0.000477989	12	12	24
X479	0.00902678	12	12	24
X4793	0.00242631	12	6	24
X4795	0.000116772	12	6	24
X4809	1.75e-05	12	6	24
X48608	0.00106598	12	6	24
X490	0.00185815	12	6	24
X4901	0.00405165	12	6	24
X5085	0.0300834	12	6	24
X5290	0.00106598	12	6	24
X5346	0.00659065	12	6	24
X54	0.000436294	12	6	24
X5471	0.221051	12	18	24
X5483	0.0104603	12	6	24
X5578	0.00518391	12	6	24
X573	0.000798043	12	6	24
X5837	2.97e-06	12	6	24
X592	0.000436294	12	6	24
X5990	0.00653159	12	12	24
X6066	0.861208	12	12	24
X62263	0.000198566	12	12	24
X62311	0.0101812	12	6	24
X62409	0.000436294	12	6	24
X62840	0.016032	12	6	24
X6405	0.0150417	6	12	24
X65017	0.00297186	12	12	24
X65036	0.000798043	12	6	24
X65232	0.00243152	12	12	24
X65238	0.00141271	12	6	24
X657	6.26e-05	12	12	24
X66287	0.00242631	12	6	24
X66431	0.171751	6	12	24
X6646	0.0442677	24	18	24
X66517	0.00185815	12	6	24
X66608	0.0180045	6	18	24
X66827	0.0178445	12	6	24
X67160	0.00242631	12	6	24
X67178	0.00242631	12	6	24
X7053	0.00106598	12	6	24
X7490	0.00242631	12	6	24
X782	0.00314602	12	6	24
X816	4.75e-06	12	6	24
X8270	0.0104603	12	6	24
X84181	0.00106598	12	6	24
X84213	0.00406205	12	6	24
X84382	0.00023017	12	6	24
X84388	0.00676797	12	12	24
X84682	0.424722	12	6	24
X87713	0.0162223	12	6	24
X892	0.0119366	12	12	24
X89221	0.00242631	12	6	24
X91	0.000621801	12	12	24
X91421	0.000798043	12	6	24
X94582	0.00405165	12	6	24
X94584	0.00270169	12	12	24
X95422	0.00314602	12	6	24
X97328	0.0156535	12	12	24
X97332	0.00141271	12	6	24
X97452	0.000436294	12	6	24
X97884	0.000798043	12	6	24
X98027	0.0104603	12	6	24
X98053	0.00141271	12	6	24
xanthine	0.00314602	12	6	24
xylitol	0.00141271	12	6	24
xylose	0.0130632	12	6	24
xylulose.NIST	0.00023017	12	6	24

### Sheet: Head
Dataset S2. Rhythmicity analysis (RAIN) of untargeted metabolomics
Head samples
Compounds	pVal	phase	peak.shape	period
maltotriose	0.000108219	12	12	24
X1.monostearin	0.000151692	18	12	24
X222271	0.000151692	18	12	24
glycerol.alpha.phosphate	0.00026446	6	18	24
X104918	0.000390753	18	12	24
X42424	0.000770859	6	12	24
X84382	0.00130976	12	12	24
X1875	0.00195396	6	18	24
X203809	0.00209934	12	12	24
X217651	0.00329028	12	12	24
X172043	0.00354431	6	18	24
X67160	0.00354431	6	18	24
lactose	0.00463268	12	12	24
X104928	0.00607239	18	12	24
X98027	0.0062271	6	18	24
X183326	0.00644878	12	12	24
monomyristin	0.0067471	6	12	24
citric.acid	0.00816041	6	18	24
homoserine	0.00824972	6	12	24
X117201	0.00824972	18	12	24
X127704	0.0088788	12	12	24
pelargonic.acid	0.0098966	12	12	24
fumaric.acid	0.0106159	6	18	24
X133242	0.0106159	6	18	24
X17456	0.0108533	6	18	24
X18016	0.0109962	12	12	24
X120466	0.0112046	12	12	24
X3381	0.0116775	6	18	24
pantothenic.acid	0.0118936	18	12	24
X104931	0.0123323	18	12	24
malic.acid	0.0137122	6	18	24
X170319	0.0155993	12	12	24
X1064	0.0155993	12	12	24
enolpyruvate.NIST	0.0163111	12	12	24
X10176	0.0163111	12	12	24
X18169	0.0164362	18	12	24
X103102	0.0175889	6	18	24
X26911	0.0175889	6	18	24
X2242	0.0175889	6	18	24
X117182	0.0178195	12	12	24
methanolphosphate	0.0190338	24	18	24
X3.aminoisobutyric.acid	0.0195359	6	12	24
taurine	0.0196163	6	12	24
X14765	0.0197995	12	12	24
glucoheptulose	0.0211066	6	18	24
X112482	0.0211066	6	18	24
X104936	0.0217065	18	12	24
X94584	0.0222841	12	12	24
spermidine	0.0224092	6	18	24
X117736	0.0237873	12	6	24
X26736	0.0255726	18	12	24
X107136	0.028414	6	12	24
X104394	0.0341003	18	6	24
X120779	0.034314	12	12	24
X109995	0.034314	12	12	24
X183195	0.034424	24	6	24
alanine	0.0364833	12	6	24
inosine.5..monophosphate	0.0368758	18	12	24
X102246	0.0375794	12	12	24
X2438	0.0375794	12	12	24
X5471	0.0377454	24	12	24
X33415	0.0383677	12	6	24
X3.phosphoglycerate	0.0419237	12	12	24
X5483	0.0419237	6	12	24
X213180	0.0427992	6	18	24
X222267	0.0445683	24	6	24
X117300	0.0445683	6	18	24
X84682	0.0482214	18	18	24
X4745	0.0482214	6	18	24
X117742	0.0490199	12	12	24
X84388	0.0490199	12	12	24
pyrophosphate	0.0490251	6	18	24
beta.glycerolphosphate	0.0546784	12	6	24
X203812	0.05535	6	18	24
X1799	0.05535	12	18	24
propane.1.3.diol.NIST	0.0605866	6	12	24
X190007	0.0631106	12	12	24
X17703	0.0631106	12	12	24
X222270	0.0666452	18	12	24
X4766	0.0683261	6	18	24
X135610	0.0684825	18	12	24
X479	0.0684825	6	12	24
X131108	0.0732435	12	12	24
X110604	0.0748664	6	12	24
X30962	0.0748664	6	12	24
X782	0.0748664	18	12	24
N.acetylglutamate	0.0751587	6	18	24
X222298	0.0767354	18	12	24
uridine	0.0805678	12	12	24
tocopherol.gamma.	0.0805678	12	12	24
X443	0.0810667	6	12	24
X1.monopalmitin	0.0844089	18	12	24
X187931	0.0891733	18	12	24
aminomalonate	0.0898396	12	12	24
threonine	0.0927383	12	12	24
proline	0.0927383	12	12	24
X41683	0.0927383	12	12	24
cytidine.5.monophosphate	0.0987681	6	18	24
guanosine	0.0988151	12	12	24
X1686	0.0988151	18	12	24
X117141	0.100231	12	6	24
X110315	0.100617	6	18	24
X4793	0.100617	6	18	24
X18305	0.101335	6	12	24
tyrosine	0.102012	12	12	24
glutamic.acid	0.102301	6	18	24
beta.alanine	0.105063	6	12	24
X11481	0.105063	6	12	24
X1996	0.105063	6	12	24
X133465	0.107747	6	18	24
X119023	0.107798	12	12	24
X172624	0.110243	6	18	24
X125944	0.110243	18	6	24
X7490	0.110254	6	12	24
X4219	0.111469	6	12	24
X117023	0.114614	6	12	24
X117746	0.116487	12	12	24
X46292	0.11779	12	6	24
X170737	0.122761	6	18	24
X2.methylglyceric.acid.NIST	0.123	6	18	24
X84181	0.123	6	18	24
X120562	0.123214	6	12	24
X2.hydroxyglutaric.acid	0.12411	6	18	24
X34089	0.12411	6	18	24
glycine	0.127289	6	12	24
orotic.acid	0.128136	12	12	24
adenosine	0.128136	12	12	24
X210272	0.128136	12	12	24
X106953	0.128136	12	12	24
X17664	0.128136	12	12	24
X657	0.128136	12	12	24
X18177	0.134383	6	18	24
pseudo.uridine	0.13652	6	18	24
X67178	0.13652	6	18	24
parabanic.acid.NIST	0.136965	12	6	24
X20290	0.136965	18	18	24
X133950	0.138176	18	6	24
X117757	0.139212	12	6	24
X2.aminobutyric.acid	0.139784	12	12	24
X1700	0.139784	12	12	24
X2.5.dihydroxypyrazine.NIST	0.143349	18	6	24
X307	0.145182	12	12	24
X66827	0.147821	18	6	24
X5990	0.14867	18	12	24
X97328	0.148931	6	6	24
butyrolactam.NIST	0.148976	6	12	24
ergosterol	0.149156	18	6	24
X11523	0.149156	12	6	24
X21683	0.149733	6	18	24
X134328	0.150661	12	6	24
X100343	0.1597	12	12	24
X42525	0.160279	12	6	24
X4744	0.163209	6	18	24
X222236	0.163874	6	12	24
X3143	0.163874	6	12	24
threonic.acid	0.164706	6	18	24
alpha.ketoglutarate	0.164706	6	18	24
aspartic.acid	0.165382	6	12	24
X135260	0.165382	6	12	24
X18243	0.165382	12	12	24
X2476	0.167203	6	12	24
X18488	0.176307	12	12	24
X1724	0.176307	6	12	24
X209671	0.178771	6	12	24
X62311	0.178924	6	18	24
myo.inositol	0.179664	6	18	24
adenosine.5.monophosphate	0.179679	6	18	24
X1725	0.179679	6	6	24
X94582	0.183166	18	12	24
X215683	0.185616	18	12	24
X22444	0.188347	6	18	24
sarcosine	0.191154	12	6	24
X124903	0.191154	12	6	24
pipecolinic.acid	0.194353	6	12	24
methionine	0.194353	12	12	24
X133590	0.194353	12	12	24
X104984	0.194353	12	12	24
X104288	0.195189	6	18	24
X62409	0.195189	6	18	24
X131989	0.196005	12	18	24
maltose	0.197536	12	12	24
X102784	0.197536	12	12	24
X103821	0.19763	6	18	24
X22969	0.204177	6	12	24
X1925	0.204177	12	6	24
X210269	0.2111	6	12	24
glutaric.acid	0.212022	12	12	24
citrulline	0.214428	6	18	24
X104378	0.214428	6	18	24
erythritol	0.215085	6	18	24
X161397	0.215085	6	18	24
X18345	0.215085	6	18	24
asparagine	0.218228	6	18	24
X117745	0.218615	6	18	24
X109387	0.218615	6	18	24
X2011	0.220486	12	12	24
X222303	0.234571	18	6	24
X66608	0.234571	6	18	24
serine	0.234638	6	18	24
X220271	0.235341	24	12	24
X117735	0.235341	18	12	24
X110570	0.236605	12	6	24
X222291	0.242535	12	12	24
X170351	0.242535	12	12	24
X160571	0.242535	12	12	24
benzoic.acid	0.243278	6	12	24
X210343	0.243278	12	12	24
X17068	0.246	6	12	24
X1722	0.246	6	12	24
X2.ketoisocaproic.acid	0.246428	12	6	24
ribose	0.247928	12	12	24
X2936	0.251767	6	12	24
X118061	0.255695	12	18	24
X101299	0.255933	6	12	24
UDP.GlcNAc	0.257313	6	18	24
lignoceric.acid	0.257313	6	18	24
X121476	0.264583	12	12	24
X816	0.264583	12	12	24
xylulose.NIST	0.270005	24	12	24
X22863	0.270005	6	12	24
X2061	0.277522	12	6	24
X124803	0.27894	18	18	24
X87713	0.27894	12	6	24
L.DOPA	0.280037	6	18	24
X104924	0.280037	6	18	24
cholic.acid	0.280168	6	18	24
beta.sitosterol	0.280168	6	18	24
X107201	0.280359	12	6	24
X1941	0.280359	12	6	24
X6066	0.2832	24	18	24
X14796	0.284407	6	18	24
X7053	0.284407	12	12	24
X1029	0.284407	12	12	24
X210229	0.288502	12	12	24
X84213	0.288502	12	12	24
mannose	0.295642	12	12	24
X118964	0.29765	12	12	24
inositol.4.monophosphate	0.302166	6	18	24
N.acetylaspartic.acid	0.305494	6	18	24
X46224	0.305494	6	18	24
X17651	0.305494	6	18	24
X104933	0.308365	18	12	24
X117750	0.313856	12	6	24
X133121	0.318477	18	6	24
histidine	0.319123	6	12	24
oxoproline	0.320068	6	12	24
X117984	0.320068	12	12	24
X31222	0.322519	12	12	24
lysine	0.325431	6	12	24
X33988	0.326348	6	18	24
X17537	0.330763	6	18	24
X16788	0.33234	6	18	24
X117790	0.334108	12	12	24
X42445	0.334108	12	12	24
X2065	0.334108	12	12	24
X100869	0.334721	12	12	24
adipic.acid	0.357847	12	12	24
X118442	0.357847	12	12	24
X117245	0.357847	12	12	24
X95422	0.363303	12	12	24
X110013	0.363465	6	18	24
X4292	0.363465	12	6	24
X4809	0.37003	6	18	24
X18407	0.376488	18	6	24
glutamine	0.382473	6	12	24
X213981	0.382473	6	12	24
sucrose	0.385103	6	12	24
isohexonic.acid	0.387171	12	18	24
X222272	0.390379	12	12	24
X217691	0.390379	12	12	24
X105083	0.390379	12	12	24
X16572	0.390379	12	12	24
X100930	0.391496	12	12	24
X1684	0.391496	12	12	24
X3173	0.391701	12	18	24
X104957	0.400918	18	12	24
X110501	0.411982	12	12	24
X131558	0.412571	12	6	24
X17233	0.412571	6	18	24
X183433	0.4222	12	6	24
X3.hydroxy.3.methylglutaric.acid	0.423638	12	18	24
X43021	0.424043	6	18	24
X1380	0.424043	6	18	24
X16794	0.430047	6	12	24
ethanolamine	0.430169	12	12	24
phenylethylamine	0.437365	12	12	24
hypoxanthine	0.441826	12	12	24
X103390	0.446295	6	18	24
lactic.acid	0.44778	6	12	24
X222274	0.452034	18	18	24
phenylalanine	0.458494	12	18	24
pyruvic.acid	0.458769	12	6	24
X210378	0.458769	6	18	24
X117199	0.458769	6	18	24
X66287	0.458769	12	6	24
X1771	0.458769	6	18	24
X4901	0.465838	6	18	24
X170131	0.469142	6	12	24
X26892	0.469275	12	12	24
X1740	0.469275	12	12	24
capric.acid	0.479095	6	18	24
X4541	0.479095	6	18	24
X236	0.479095	6	18	24
oxalic.acid	0.486867	12	12	24
X592	0.493338	12	12	24
X2.monopalmitin	0.495856	6	18	24
X127714	0.495856	6	18	24
X490	0.495856	6	18	24
maleimide	0.504598	12	12	24
X48608	0.504598	12	12	24
X22967	0.504598	12	12	24
X106702	0.520229	12	6	24
X183116	0.524676	12	18	24
X5085	0.524676	18	18	24
raffinose	0.534024	18	6	24
X104131	0.534024	18	6	24
X133407	0.536891	6	12	24
inulotriose	0.540076	12	12	24
X183213	0.540076	6	12	24
X131620	0.540076	6	12	24
X104417	0.540076	12	12	24
X103870	0.540076	12	12	24
X65232	0.540076	12	12	24
X4.hydroxybenzoate	0.547619	24	12	24
X5578	0.547619	6	12	24
X4546	0.547619	12	6	24
tryptophan	0.560335	12	12	24
X3.hydroxypropionic.acid	0.560335	12	12	24
X183289	0.570829	12	12	24
X34144	0.570829	12	18	24
X13146	0.570829	12	18	24
X171305	0.57371	12	12	24
X110343	0.57371	12	12	24
X41989	0.57371	18	18	24
X89221	0.575692	24	12	24
inosine	0.577004	12	18	24
X65238	0.577004	12	18	24
X20330	0.577004	6	6	24
ornithine	0.585699	6	18	24
X16809	0.587244	12	12	24
X125790	0.592926	12	18	24
X3618	0.592926	6	18	24
X117279	0.59704	6	12	24
X209687	0.61023	12	12	24
X107960	0.61023	12	12	24
X34059	0.61023	12	18	24
X21709	0.61023	12	12	24
X117991	0.612006	12	12	24
X102232	0.612006	12	12	24
X62840	0.612006	12	12	24
X120582	0.616201	12	6	24
nicotinamide	0.61789	6	18	24
X20281	0.61789	6	6	24
X34014	0.625219	12	6	24
X210986	0.638246	18	6	24
methionine.sulfoxide	0.648629	6	12	24
X1681	0.648967	24	18	24
palatinitol	0.649417	18	12	24
X124996	0.649417	12	12	24
uracil	0.656047	12	12	24
X127343	0.657732	12	18	24
X112487	0.657732	12	12	24
melezitose	0.657784	12	12	24
X127703	0.657784	12	12	24
X121002	0.658963	12	6	24
X118008	0.659616	12	12	24
X117645	0.66468	12	12	24
phosphate	0.668217	6	18	24
fructose	0.677583	24	18	24
X98053	0.68115	6	12	24
X2900	0.68115	12	12	24
X453	0.682331	12	18	24
saccharic.acid	0.687595	12	18	24
leucine	0.687595	12	12	24
X127640	0.687595	12	6	24
X210244	0.694859	6	18	24
X119066	0.694859	12	6	24
X2193	0.694859	24	6	24
X54	0.694859	18	6	24
X16791	0.696866	18	6	24
X1.kestose	0.697143	18	6	24
X117744	0.701995	6	6	24
glyceric.acid	0.703537	12	12	24
cellobiose	0.703537	12	12	24
X4.hydroxyhippuric.acid.NIST	0.703537	12	18	24
X23635	0.703801	24	18	24
isoleucine	0.709403	12	18	24
X4723	0.709403	12	6	24
X97452	0.710649	24	6	24
X104976	0.710724	12	6	24
X257	0.710724	6	18	24
X17536	0.710877	6	18	24
X17830	0.711801	12	6	24
X16980	0.711801	6	12	24
X137	0.711801	18	12	24
X110183	0.714767	6	12	24
X6646	0.714767	18	6	24
hexose.6.phosphate	0.715211	6	18	24
cysteine.glycine	0.715211	6	12	24
X106686	0.715211	12	6	24
X119129	0.718869	18	12	24
galactinol	0.722304	12	12	24
X196279	0.722304	12	18	24
X118043	0.722304	12	18	24
X117348	0.722304	12	12	24
X109386	0.722304	6	12	24
X299	0.722304	12	12	24
X2439	0.728775	6	18	24
phosphoethanolamine	0.732124	24	6	24
X16747	0.732124	12	6	24
X66431	0.738322	18	12	24
X1696	0.738322	18	12	24
X65036	0.738685	12	6	24
N.acetylmannosamine	0.74369	12	12	24
glucose.6.phosphate	0.74369	6	6	24
X17252	0.748902	6	18	24
X5290	0.748902	12	18	24
X17082	0.750303	24	6	24
X6405	0.755042	6	12	24
threitol	0.755959	12	12	24
n.acetyl.d.hexosamine	0.755959	12	12	24
isothreonic.acid	0.755959	12	6	24
X213012	0.755959	12	12	24
X134336	0.755959	12	12	24
X31695	0.755959	12	12	24
X1704	0.760487	12	6	24
X117986	0.762787	12	12	24
X117985	0.763883	18	18	24
X1970	0.763883	24	18	24
X110268	0.765488	18	18	24
urea	0.765813	24	6	24
ribitol	0.765813	12	6	24
X131683	0.766015	12	6	24
nicotinic.acid	0.767783	24	6	24
gluconic.acid.lactone	0.770206	12	18	24
X111739	0.770206	6	18	24
X192876	0.774846	12	6	24
X131166	0.774846	12	6	24
glycerol	0.774894	12	6	24
X133969	0.774894	12	12	24
X133706	0.776511	12	6	24
isomaltose	0.783841	12	18	24
myristic.acid	0.784371	12	6	24
X4795	0.784371	12	6	24
X17245	0.785035	6	18	24
X65017	0.786298	18	6	24
X117998	0.787353	6	12	24
X100253	0.787353	6	12	24
X31408	0.787353	18	18	24
X17913	0.787353	6	12	24
sorbitol	0.790568	12	6	24
X124870	0.790568	24	12	24
X106938	0.791084	6	6	24
xylitol	0.791594	24	6	24
X210280	0.791594	12	18	24
X209171	0.791594	6	18	24
X892	0.791594	6	6	24
X111255	0.79194	12	12	24
X4.hydroxybutyric.acid	0.793182	12	18	24
X183233	0.796078	12	18	24
hexuronic.acid	0.802358	24	18	24
X42007	0.802358	12	6	24
X32158	0.802358	12	6	24
methylmalonic.acid	0.804041	12	12	24
lauric.acid	0.804127	12	6	24
X17543	0.804127	12	12	24
X16792	0.804127	12	6	24
X106902	0.808079	12	6	24
octadecanol	0.810114	6	12	24
X62263	0.810227	12	12	24
X31224	0.810227	24	12	24
X168	0.810227	24	12	24
X13139	0.810786	12	18	24
X4.aminobutyric.acid	0.811239	6	6	24
X168880	0.811239	12	18	24
X103886	0.811239	6	6	24
X101742	0.811239	12	18	24
X97332	0.811239	12	18	24
X3232	0.811239	12	18	24
X47	0.811239	12	18	24
uric.acid	0.812801	12	6	24
X118071	0.812801	6	18	24
X117769	0.812801	12	6	24
X107131	0.812801	12	18	24
X5346	0.813532	12	12	24
X26755	0.815648	12	12	24
X4713	0.815648	18	6	24
X42250	0.816984	12	12	24
X106498	0.818059	6	18	24
X5837	0.818059	12	12	24
X2037	0.818059	6	12	24
X208244	0.818488	12	18	24
X91	0.818488	12	6	24
X117195	0.819424	12	6	24
X91421	0.820885	12	18	24
X42446	0.820885	18	6	24
xanthine	0.821429	12	12	24
palmitic.acid	0.822165	12	6	24
linoleic.acid	0.822165	12	6	24
X105209	0.822165	6	12	24
acetophenone.NIST	0.82452	6	12	24
X117033	0.82452	12	12	24
stearic.acid	0.824682	6	18	24
allantoic.acid	0.824682	12	18	24
X183315	0.825174	12	18	24
X107059	0.825174	12	12	24
X4550	0.825174	18	6	24
cysteine	0.825783	12	12	24
X132244	0.827403	12	12	24
X100934	0.827403	12	18	24
lyxitol	0.829712	12	18	24
X210316	0.829712	12	18	24
X104663	0.830604	12	18	24
X17644	0.830604	24	6	24
glucose	0.833328	18	6	24
X105370	0.833328	12	18	24
hydroxycarbamate.NIST	0.833625	18	12	24
X133612	0.833625	18	12	24
X8270	0.833625	12	12	24
glycerol.3.galactoside	0.83396	12	6	24
palmitoleic.acid	0.835554	12	6	24
linolenic.acid	0.835554	12	6	24
gluconic.acid	0.835554	24	18	24
X210658	0.835554	18	18	24
X2810	0.835554	18	6	24
valine	0.836571	12	18	24
X4755	0.836571	18	12	24
oleic.acid	0.842617	12	6	24
X33282	0.842617	12	6	24
hexadecane	0.84595	12	12	24
X119167	0.84595	12	12	24
X17140	0.84595	12	12	24
X14694	0.84595	12	12	24
X1981	0.849974	6	12	24
X134	0.849974	18	12	24
X4721	0.85074	18	6	24
X14715	0.854162	6	18	24
sophorose	0.855533	12	18	24
X209677	0.855533	12	6	24
X133616	0.85927	12	6	24
X97884	0.85927	6	12	24
X127978	0.862514	12	6	24
X14702	0.862514	12	18	24
X66517	0.863095	6	18	24
X21704	0.863095	12	18	24
X3.6.anhydro.D.galactose	0.864533	12	12	24
X222288	0.864533	12	12	24
X573	0.864533	12	12	24
shikimic.acid	0.864981	12	6	24
X215857	0.864981	12	6	24
X208646	0.870192	12	18	24
succinic.acid	0.871134	6	18	24
xylose	0.87453	12	6	24
fructose.6.phosphate	0.87453	6	18	24
X39	0.87453	12	12	24
adenine	0.874545	12	18	24
X117241	0.874545	6	12	24
hydroxylamine	0.877136	12	6	24
X210666	0.878011	6	18	24
X104915	0.881546	12	12	24
dehydroascorbic.acid	0.893917	6	18	24
X104913	0.894014	12	6	24
X34017	0.896905	12	6	24
X2044	0.896905	12	6	24
thymine	0.897018	12	12	24
X100107	0.898872	6	18	24
arachidic.acid	0.904382	12	18	24
X113525	0.912709	12	6	24
X119036	0.926362	6	18	24
ribonic.acid	1	24	12	24
maltitol	1	24	12	24
glycolic.acid	1	12	6	24
X183206	1	12	12	24
