## Supplementary material for "Hexosamine biosynthetic pathway integrates circadian and metabolic signals to regulate daily rhythms in protein O-linked N-acetylglucosaminylation": Data S3

### Sheet: Targeted HBP_DODR
Dataset S3. Differential rhythm analysis (DODR) of HBP metabolites in TRF flies
Compound names	p.value.table.robustDODR	p.value.table.robustHarmScaleTest	p.value.table.meta.p.val	details.robustDODR.p.value	details.robustDODR.F	details.robustDODR.diff	details.robustHarmScaleTest.p.value	details.robustHarmScaleTest.score	details.robustHarmScaleTest.factor
Fruc-6-P	3.52e-07	0.211059	7.04e-07	3.52e-07	18.7025	0.353988	0.211059	-1.25066	0.81726
Glutamine	3.82e-07	0.366445	7.65e-07	3.82e-07	18.5734	0.267703	0.366445	-0.903152	0.759123
Glucose-6-P	1.83e-06	0.402401	3.66e-06	1.83e-06	16.1949	0.305713	0.402401	-0.837341	0.839152
UDP-GlcNAc	9.85e-06	0.79935	1.97e-05	9.85e-06	13.7599	0.28523	0.79935	-0.254188	0.964249
GlcNAc-6-P	5.25e-05	0.986335	0.000104935	5.25e-05	11.4582	0.554411	0.986335	-0.0171273	0.999421
UDP	0.190346	0.394414	0.34446	0.190346	1.70067	0.0729184	0.394414	-0.85164	0.814187
Glucosamine-6-phosphate	0.336887	0.585883	0.560281	0.336887	1.10587	0.125353	0.585883	-0.544812	0.909114
Glucosamine	0.684573	0.204267	0.366809	0.684573	0.381111	0.18115	0.204267	-1.26949	0.782584
